# Assessment of phylo-functional coherence along the bacterial phylogeny and taxonomy

**DOI:** 10.1101/795914

**Authors:** Marcos Parras-Moltó, Daniel Aguirre de Cárcer

**Affiliations:** Departamento de Biología, Universidad Autónoma de Madrid, Madrid, 28049 Spain

## Abstract

In this report we use available curated phylogenies, taxonomy, and genome annotations to assess the phylogenetic and gene content similarity associated with each different taxa and taxonomic rank. Subsequently, we employ the same data to delimit the frontiers of functional coherence along the bacterial phylogeny. Our results show that within-group phylogenetic and gene content similarity of taxa in the same rank are not homogenous, and that these values show extensive overlap between ranks. Functional coherence along the 16S rRNA gene-based phylogeny was limited to 44 particular nodes presenting large variations in phylogenetic depth. For instance, the deep subtree affiliated to class Actinobacteria presented functional coherence, while the shallower family Enterobacteriaceae-affiliated subtree did not. On the other hand, functional coherence along the genome-based phylogeny delimited deep subtrees affiliated to phyla Actinobacteriota, Deinococcota, Chloroflexota, Firmicutes, and a subtree containing the rest of the bacterial phyla.

**IMPORTANCE:** While bacterial taxonomy and phylogeny resources as well as related bioinformatic tools continue to improve, the question remains as to how they should best be employed in studies using 16S rRNA gene surveys to assess bacteria-ecosystem relationships, a widespread approach. The results contained herein lead to the recommendation that all ranks from genus to class/phylum be employed if using taxonomic binning in the analysis of 16S rRNA gene surveys. With regards to the use of phylogeny or clustering-based approaches, single or arbitrary tree topology or sequence distance thresholds should not be employed. Instead, the results presented here can be used to obtain more meaningful results in many microbial ecology and evolution research scenarios. Moreover, we provide dedicated scripts and files that can be used to continue the exploration of functional coherence along the bacterial phylogeny employing different parameters or input data.
