## Supplementary material 2 for "Assessment of phylo-functional coherence along the bacterial phylogeny and taxonomy"

### Sheet: 16S
Functionally-coherent nodes in 16S-based phylogeny
Node label	#Leaves	Jaccard mean	Jaccard sd	16S mean	16S sd	Consensus Taxonomy (80%)
Node110	6	0.174	0.081	0.122	0.059	;d__Bacteria;p__Bacteroidota;c__Bacteroidia;o__Cytophagales
Node127	12	0.145	0.048	0.097	0.025	;d__Bacteria;p__Bacteroidota;c__Bacteroidia;o__Cytophagales;f__Cyclobacteriaceae
Node13308	167	0.271	0.104	0.124	0.052	;d__Bacteria;p__Cyanobacteriota;c__Cyanobacteriia
Node13859	67	0.382	0.113	0.225	0.055	;d__Bacteria
Node14063	48	0.177	0.056	0.154	0.06	;d__Bacteria;p__Deinococcota;c__Deinococci;o__Deinococcales
Node14176	22	0.347	0.16	0.221	0.068	;d__Bacteria;p__Chloroflexota
Node15006	18	0.212	0.087	0.141	0.064	;d__Bacteria;p__Acidobacteriota
Node15131	10	0.318	0.114	0.173	0.073	;d__Bacteria
Node15174	5	0.349	0.168	0.172	0.09	;d__Bacteria
Node15208	68	0.351	0.088	0.171	0.041	;d__Bacteria
Node15499	206	0.262	0.153	0.144	0.094	;d__Bacteria;p__Campylobacterota;c__Campylobacteria;o__Campylobacterales
Node15998	782	0.371	0.123	0.14	0.048	;d__Bacteria;p__Proteobacteria;c__Alphaproteobacteria
Node176	15	0.161	0.061	0.172	0.041	;d__Bacteria;p__Bacteroidota;c__Bacteroidia;o__Cytophagales;f__Spirosomaceae
Node18590	8	0.19	0.062	0.045	0.029	;d__Bacteria;p__Proteobacteria;c__Gammaproteobacteria;o__Acidithiobacillales;f__Acidithiobacillaceae;g__Acidithiobacillus
Node18605	357	0.319	0.097	0.108	0.029	;d__Bacteria;p__Proteobacteria;c__Gammaproteobacteria;o__Betaproteobacteriales
Node20143	100	0.241	0.117	0.084	0.051	;d__Bacteria;p__Proteobacteria;c__Gammaproteobacteria;o__Xanthomonadales
Node20485	47	0.236	0.089	0.082	0.041	;d__Bacteria;p__Proteobacteria;c__Gammaproteobacteria
Node20610	16	0.254	0.102	0.09	0.055	;d__Bacteria;p__Proteobacteria;c__Gammaproteobacteria
Node20734	49	0.366	0.097	0.141	0.04	;d__Bacteria;p__Proteobacteria;c__Gammaproteobacteria
Node20963	6	0.273	0.131	0.067	0.062	;d__Bacteria;p__Proteobacteria;c__Gammaproteobacteria;o__SAR86;f__D2472
Node20975	18	0.219	0.071	0.073	0.035	;d__Bacteria;p__Proteobacteria;c__Gammaproteobacteria;o__Pseudomonadales;f__Hahellaceae
Node21096	195	0.16	0.064	0.039	0.029	;d__Bacteria;p__Proteobacteria;c__Gammaproteobacteria;o__Pseudomonadales;f__Pseudomonadaceae;g__Pseudomonas
Node2124	5	0.179	0.078	0.116	0.058	;d__Bacteria;p__Bacteroidota;c__Rhodothermia;o__Rhodothermales
Node2138	14	0.198	0.12	0.102	0.063	;d__Bacteria;p__Bacteroidota;c__Chlorobia;o__Chlorobiales
Node22017	29	0.267	0.063	0.094	0.02	;d__Bacteria;p__Proteobacteria;c__Gammaproteobacteria;o__Pseudomonadales
Node22123	13	0.257	0.068	0.096	0.025	;d__Bacteria;p__Proteobacteria;c__Gammaproteobacteria;o__Pseudomonadales
Node2214	176	0.462	0.146	0.25	0.069	;d__Bacteria
Node22210	26	0.195	0.041	0.059	0.017	;d__Bacteria;p__Proteobacteria;c__Gammaproteobacteria;o__Pseudomonadales;f__Halomonadaceae
Node22382	101	0.201	0.08	0.066	0.04	;d__Bacteria;p__Proteobacteria;c__Gammaproteobacteria;o__Pseudomonadales;f__Moraxellaceae
Node22819	32	0.208	0.064	0.09	0.037	;d__Bacteria;p__Proteobacteria;c__Gammaproteobacteria;o__Enterobacterales;f__Alteromonadaceae
Node23008	41	0.209	0.081	0.107	0.101	;d__Bacteria;p__Proteobacteria;c__Gammaproteobacteria;o__Enterobacterales
Node23398	80	0.178	0.089	0.058	0.026	;d__Bacteria;p__Proteobacteria;c__Gammaproteobacteria;o__Enterobacterales;f__Vibrionaceae;g__Vibrio
Node24043	26	0.159	0.123	0.042	0.049	;d__Bacteria;p__Proteobacteria;c__Gammaproteobacteria;o__Enterobacterales;f__Aeromonadaceae;g__Aeromonas
Node24183	105	0.273	0.091	0.103	0.043	;d__Bacteria;p__Proteobacteria;c__Gammaproteobacteria;o__Enterobacterales
Node24706	7	0.099	0.057	0.03	0.015	;d__Bacteria;p__Proteobacteria;c__Gammaproteobacteria;o__Enterobacterales;f__Enterobacteriaceae
Node24759	28	0.416	0.154	0.119	0.051	;d__Bacteria;p__Proteobacteria;c__Gammaproteobacteria;o__Enterobacterales;f__Enterobacteriaceae
Node24843	234	0.176	0.079	0.043	0.028	;d__Bacteria;p__Proteobacteria;c__Gammaproteobacteria;o__Enterobacterales;f__Enterobacteriaceae
Node264	16	0.251	0.096	0.167	0.054	;d__Bacteria;p__Bacteroidota;c__Bacteroidia;o__Chitinophagales
Node2739	1182	0.387	0.086	0.172	0.056	;d__Bacteria
Node29	5	0.163	0.052	0.105	0.034	;d__Bacteria;p__Bacteroidota;c__Bacteroidia;o__Cytophagales;f__Hymenobacteraceae
Node362	376	0.333	0.116	0.191	0.049	;d__Bacteria;p__Bacteroidota;c__Bacteroidia
Node9078	114	0.422	0.193	0.217	0.06	;d__Bacteria;p__Firmicutes;c__Bacilli
Node9429	29	0.268	0.116	0.111	0.064	;d__Bacteria;p__Fusobacteriota;c__Fusobacteriia;o__Fusobacteriales
Node9582	951	0.332	0.108	0.134	0.053	;d__Bacteria;p__Actinobacteriota;c__Actinobacteria

### Sheet: Genes
Functionally-coherent nodes in genes-based phylogeny
Node label	#Leaves	Jaccard mean	Jaccard sd	16S mean	16S sd	Consensus Taxonomy (80%)
Node24689	48	0.177	0.056	0.154	0.06	;d__Bacteria;p__Deinococcota;c__Deinococci;o__Deinococcales
Node21110	950	0.332	0.108	0.134	0.053	;d__Bacteria;p__Actinobacteriota;c__Actinobacteria
Node15643	1298	0.433	0.143	0.184	0.06	;d__Bacteria
Node6	3549	0.454	0.101	0.227	0.058	;d__Bacteria
Node26938	21	0.331	0.16	0.212	0.065	;d__Bacteria;p__Chloroflexota
